# Sequencing of the *Prnp–Prnd* deletion junction in *Prn*^-/-^ mouse tissues after formaldehyde fixation and >22 years at room temperature

**DOI:** 10.64898/2026.11.10.765550

**Authors:** Michele Biase, Adriano Aguzzi

## Abstract

In 2004, Nicolas Genoud and colleagues reported that deletion of *Prnd*, which encodes Doppel, prevented neurodegeneration in mice with extensive *Prnp* deletions. The work tested the proposal that abnormal Doppel expression in the brain caused cerebellar degeneration in mice lacking the cellular prion protein, PrP. Advances in automated image analysis have expanded scrutiny of published figures, and post-publication reviews have raised concerns about apparent figure manipulation in this work, calling its authenticity and reliability into question. Here we assemble the surviving contemporaneous records of the original work and report new experiments on archived tissue. To reassess the reported genetic rearrangement, DNA from archived paraffin-embedded brain tissue was amplified across the putative deletion junction and analyzed by bidirectional Sanger sequencing and comparison with mouse reference sequences. The two reads spanned 607 positions and placed *Prnp*-side sequence, a 34-base loxP site and *Prnd*-side sequence in the expected order, with 93 intervening bases that matched bacteriophage P1 loxP-flanking and plasmid cloning-site sequences rather than the mouse reference and therefore probably derive from the targeting construct. Independent de novo reassembly from the 2025 Sanger chromatogram files reproduced the junction sequence; the assemblies differed only at three terminal bases with low base-call quality. These findings support the expected local junction arrangement and provide a publicly inspectable sequence description that extends the molecular information presented in the original paper. The amplicon size and the position of the loxP site match the values stated in the original paper, as does the approximately 18-kb distance between the two flanking sequences in the wild-type genome, which the deletion brings together. Recovery of junction DNA after more than two decades of room-temperature storage as paraformaldehyde-fixed, paraffin-embedded tissue demonstrates the value of retained material for reassessing historical experimental claims.
