## Supplementary Data 1. Source data, reference sequences, analysis scripts and outputs for "Sequencing of the *Prnp–Prnd* deletion junction in *Prn*^-/-^ mouse tissues after formaldehyde fixation and >22 years at room temperature": assembly_map.csv

sequence_file	length_bp	orientation_vs_manuscript_Figure_3	span_on_607bp_Figure_3_1based_inclusive	call_at_607_position_520	production_and_provenance	native_snapgene_project
assemblies/four_versions/112A_607bp_Table1_curated_N520.fasta	607	same	1-607	N	Manual conservative curation of read disagreement; not a SnapGene-generated N consensus	none supplied or claimed
assemblies/four_versions/112A_607bp_SnapGene_G520.fasta	607	same	1-607	G	SnapGene 9.0.0 assembly from original vendor FASTA base calls	Assembled3.dna (reverse-complement orientation)
assemblies/four_versions/112A_605bp_CAP3_without_pretrimming.fasta	605	same	1-605	G	CAP3 assembly from AB1 without preliminary quality trimming	Assembled2.dna (same orientation)
assemblies/four_versions/112A_604bp_CAP3_with_pretrimming.fasta	604	same	2-605	G	CAP3 assembly from AB1 with SnapGene Medium Stringency preliminary trimming	112A_de_novo_raw.dna (reverse-complement orientation)
