## Supplementary Data 1. Source data, reference sequences, analysis scripts and outputs for "Sequencing of the *Prnp–Prnd* deletion junction in *Prn*^-/-^ mouse tissues after formaldehyde fixation and >22 years at room temperature": native_project_index.tsv

source_native_filename	sequence_length_bp	orientation_relative_to_Figure3	assembly_fasta_file	nucleotide_identity_check	sha256
Assembled3.dna	607	reverse complement	assemblies/112A_607bp_figure2_orientation_SnapGene_G520.fasta	PASS: exact same sequence after reverse-complement	3bd80dbca46ff5a61b8ecaf8e3a90f0a2d00d61b307c2acf082af07a762f5772
Assembled2.dna	605	same	assemblies/112A_605bp_figure2_orientation.fasta	PASS: exact same sequence	1496459f33c35902b64e3ce29f9588ca2804584f93d134a75c0a629eba55d40d
112A_de_novo_raw.dna	604	reverse complement	assemblies/112A_604bp_figure2_orientation.fasta	PASS: exact same sequence after reverse-complement	af68ba4075c19f797d24f02366aaf9175d611fc34d4ce6b446772f5f038e5811
