## Supplementary Data 1. Source data, reference sequences, analysis scripts and outputs for "Sequencing of the *Prnp–Prnd* deletion junction in *Prn*^-/-^ mouse tissues after formaldehyde fixation and >22 years at room temperature": screenshot_index.tsv

filename	documented_content	source_note
image(20261106-184624).png	SnapGene Map view of 604-bp CAP3 result, reverse orientation to manuscript Figure 3	Unmodified screenshot supplied by investigator; filenames preserved
image(20261106-190616).png	604-bp native project 5-prime sequence and read traces	Unmodified screenshot supplied by investigator; filenames preserved
image(20261106-190634).png	604-bp native project terminal sequence and read traces	Unmodified screenshot supplied by investigator; filenames preserved
image(20261106-190842).png	605-bp Assembled2 native SnapGene map overview	Unmodified screenshot supplied by investigator; filenames preserved
image(20261106-193200).png	605-bp assembly with aligned reads, sequence view	Unmodified screenshot supplied by investigator; filenames preserved
image(20261106-193210).png	605-bp assembly read trace coverage near internal disagreement	Unmodified screenshot supplied by investigator; filenames preserved
image(20261108-175836).png	CAP3 settings dialog, upper settings including quality thresholds	Unmodified screenshot supplied by investigator; filenames preserved
image(20261108-175845).png	CAP3 settings dialog, lower settings including overlap thresholds	Unmodified screenshot supplied by investigator; filenames preserved
image(20261108-180017).png	SnapGene Traces & Alignment Preferences showing Medium Stringency	Unmodified screenshot supplied by investigator; filenames preserved
