## Supplementary Data 1. Source data, reference sequences, analysis scripts and outputs for "Sequencing of the *Prnp–Prnd* deletion junction in *Prn*^-/-^ mouse tissues after formaldehyde fixation and >22 years at room temperature": download_manifest.tsv

file	uploaded_filename	record_header	sequence_length	retrieval_date	provenance	sha256
reference/sequences/AF234172.1_P1_complete_genome.fasta	sequence.fasta	AF234172.1 Escherichia phage P1 mod749::IS5 c1.100 mutant, complete genome	94800	2026-11-10	investigator download from NCBI; received in current session; historical retrieval date unknown	7a7f1453651ca20962676c3ba85fce51b3bc9b76dd8bed2f5a675ab2837a1a7c
reference/sequences/AF234172.1_P1_complete_genome.gb	sequence.gb	AF234172.1 Escherichia phage P1 mod749::IS5 c1.100 mutant, complete genome	94800	2026-11-10	investigator download from NCBI; received in current session; historical retrieval date unknown	1b1df6c94f5b1d53f279776b61f062d0cd321a8c825c12ac7cbca149914399fe
reference/sequences/U63018.1_pRAY-1_complete.fasta	sequence-2.fasta	U63018.1 Cloning vector pRAY-1, complete sequence	5225	2026-11-10	investigator download from NCBI; received in current session; historical retrieval date unknown	54d36d330ff966d811670121b10de07c65109eeacd3769539bacde797d2c0f7c
reference/sequences/U63018.1_pRAY-1_complete.gb	sequence-2.gb	U63018.1 Cloning vector pRAY-1, complete sequence	5225	2026-11-10	investigator download from NCBI; received in current session; historical retrieval date unknown	7a783dd567d74423d31e8598a115350dc558c182e87944c6a7bf1a39542d30d5
reference/sequences/X52328.1_pBluescript_II_SK_plus.fasta	sequence-3.fasta	X52328.1 pBluescript II SK(+) vector DNA, phagemid excised from lambda ZAPII	2961	2026-11-10	investigator download from NCBI; received in current session; historical retrieval date unknown	b22dc1a73d6d9c4f8c728aa9d696a14e4d2dd68f86119230e6ec80c68ee4f9ef
reference/sequences/X52328.1_pBluescript_II_SK_plus.gb	sequence-3.gb	X52328.1 pBluescript II SK(+) vector DNA, phagemid excised from lambda ZAPII	2961	2026-11-10	investigator download from NCBI; received in current session; historical retrieval date unknown	fccd26bcb578b25f4cb071728eba4e20f8f032bcf236085bb0005a25f51812f7
reference/sequences/U02430.1_pMAMneoBlue_complete.fasta	sequence-4.fasta	U02430.1 Cloning vector pMAMneoBlue, complete sequence	8475	2026-11-10	investigator download from NCBI; received in current session; historical retrieval date unknown	b34b31ef5eff2cc0af846568771bd874df56d07fddfdf4545c56ccfc39a7c33d
reference/sequences/U02430.1_pMAMneoBlue_complete.gb	sequence-4.gb	U02430.1 Cloning vector pMAMneoBlue, complete sequence	8475	2026-11-10	investigator download from NCBI; received in current session; historical retrieval date unknown	580b8bedec747216e015c25fe45f34fd7b28511a96ec2889ba5998f131efb0d1
reference/sequences/U29187.1_mouse_Prnp_Prnd_complete.fasta	sequence-5.fasta	U29187.1 Mus musculus long incubation prion protein (Prnpb) and prion-like protein (Prnd) genes, complete cds	39760	2026-11-10	investigator download from NCBI; received in current session; historical retrieval date unknown	311b22aed7243559b9c06b9bb1e1cfcf1b2b2c142667e473bd5beb3c80e835a6
reference/sequences/U29187.1_mouse_Prnp_Prnd_complete.gb	sequence-5.gb	U29187.1 Mus musculus long incubation prion protein (Prnpb) and prion-like protein (Prnd) genes, complete cds	39760	2026-11-10	investigator download from NCBI; received in current session; historical retrieval date unknown	ce16885f5d2ed52a79ab5aaf7657d00bfe4c0b488f9a9458f6ffb36cb2b4b1b9
reference/sequences/NC_000068.8_131777897-131778083_plus.fasta	sequence-6.fasta	NC_000068.8:131777897-131778083 Mus musculus strain C57BL/6J chromosome 2, GRCm39	187	2026-11-10	investigator download from NCBI; received in current session; historical retrieval date unknown	4efc5efec56dfe31736ad4c3e866b2a132b5e666b9f3cf21e6e29699453a6320
reference/sequences/NC_000068.8_131777897-131778083_plus.gb	sequence-6.gb	NC_000068.8:131777897-131778083 Mus musculus strain C57BL/6J chromosome 2, GRCm39	187	2026-11-10	investigator download from NCBI; received in current session; historical retrieval date unknown	ea613882f015ae19b17c31186da9504e6712dd72505e1d4aed2a741d943f2934
reference/sequences/NC_000068.8_131795617-131795909_plus.fasta	sequence-7.fasta	NC_000068.8:131795617-131795909 Mus musculus strain C57BL/6J chromosome 2, GRCm39	293	2026-11-10	investigator download from NCBI; received in current session; historical retrieval date unknown	55ea43a73908b39203fa60f40d5cb3c8991b752700e51c8df7ddb09fd791660e
reference/sequences/NC_000068.8_131795617-131795909_plus.gb	sequence-7.gb	NC_000068.8:131795617-131795909 Mus musculus strain C57BL/6J chromosome 2, GRCm39	293	2026-11-10	investigator download from NCBI; received in current session; historical retrieval date unknown	227e246f627c699179e8e9cc78617ed66d03c89c4aba343fd234372c7ffc67d7
reference/sequences/NC_000068.7_131935977-131936163_plus.fasta	sequence-8.fasta	NC_000068.7:131935977-131936163 Mus musculus strain C57BL/6J chromosome 2, GRCm38.p6 C57BL/6J	187	2026-11-10	investigator download from NCBI; received in current session; historical retrieval date unknown	c6bea47bbe908b42ac87eb88dfce928b38149c14ad93b9c0baf62c3ab9638b0c
reference/sequences/NC_000068.7_131935977-131936163_plus.gb	sequence-8.gb	NC_000068.7:131935977-131936163 Mus musculus strain C57BL/6J chromosome 2, GRCm38.p6 C57BL/6J	187	2026-11-10	investigator download from NCBI; received in current session; historical retrieval date unknown	c97a9357b0fe2f1a56f74ed95383da0dc81b299c90669420ae1a7ed042a20d82
reference/sequences/NC_000068.7_131953697-131953989_plus.fasta	sequence-9.fasta	NC_000068.7:131953697-131953989 Mus musculus strain C57BL/6J chromosome 2, GRCm38.p6 C57BL/6J	293	2026-11-10	investigator download from NCBI; received in current session; historical retrieval date unknown	185a7fa8ffba3604bbfba0eeb366d8d62442447ecd335033494f934c671404d3
reference/sequences/NC_000068.7_131953697-131953989_plus.gb	sequence-9.gb	NC_000068.7:131953697-131953989 Mus musculus strain C57BL/6J chromosome 2, GRCm38.p6 C57BL/6J	293	2026-11-10	investigator download from NCBI; received in current session; historical retrieval date unknown	e0cc4bfaa9f353c8d80236d1d4dbec81ea35f6c600182527b00ab488a5e33111
reference/sequences/OW971721.1_128810664-128810850_plus.fasta	sequence-10.fasta	OW971721.1:128810664-128810850 Mus musculus genome assembly, chromosome: 2	187	2026-11-10	investigator download from NCBI; received in current session; historical retrieval date unknown	6c16fe1b26e396f1aaa7dcb495f58f7310eb3305cb5399b71fd4e75f9c23f1db
reference/sequences/OW971721.1_128810664-128810850_plus.gb	sequence-10.gb	OW971721.1:128810664-128810850 Mus musculus genome assembly, chromosome: 2	187	2026-11-10	investigator download from NCBI; received in current session; historical retrieval date unknown	5be2449a59dc8fd5a1bd6d7f7cd6bc6c5fa363d19eff781bcbe8fb2cd27ba577
reference/sequences/OW971721.1_128828382-128828674_plus.fasta	sequence-11.fasta	OW971721.1:128828382-128828674 Mus musculus genome assembly, chromosome: 2	293	2026-11-10	investigator download from NCBI; received in current session; historical retrieval date unknown	8391245d38482ec5018f1452490b07191a1416049ab5587d74bce23595fb7e0e
reference/sequences/OW971721.1_128828382-128828674_plus.gb	sequence-11.gb	OW971721.1:128828382-128828674 Mus musculus genome assembly, chromosome: 2	293	2026-11-10	investigator download from NCBI; received in current session; historical retrieval date unknown	7f329ee2f4edf089e8d3f845edff6f01567adc6f005d12fcdd7edbe9d7caf96a
