## Supplementary Data 1. Source data, reference sequences, analysis scripts and outputs for "Sequencing of the *Prnp–Prnd* deletion junction in *Prn*^-/-^ mouse tissues after formaldehyde fixation and >22 years at room temperature": NCBI_retrieval_instructions.tsv

accession.version	start_1based	end_1based	EFetch_strand	purpose	NCBI_EFetch_url	status
NC_000068.7	131935977	131936163	1	GRCm38.p6/mm10 Prnp flank	https://eutils.ncbi.nlm.nih.gov/entrez/eutils/efetch.fcgi?db=nuccore&id=NC_000068.7&seq_start=131935977&seq_stop=131936163&strand=1&rettype=fasta&retmode=text	NOT_DOWNLOADED; use actual retrieval date
NC_000068.7	131953697	131953989	1	GRCm38.p6/mm10 Prnd flank	https://eutils.ncbi.nlm.nih.gov/entrez/eutils/efetch.fcgi?db=nuccore&id=NC_000068.7&seq_start=131953697&seq_stop=131953989&strand=1&rettype=fasta&retmode=text	NOT_DOWNLOADED; use actual retrieval date
NC_000068.8	131777897	131778083	1	GRCm39 Prnp flank	https://eutils.ncbi.nlm.nih.gov/entrez/eutils/efetch.fcgi?db=nuccore&id=NC_000068.8&seq_start=131777897&seq_stop=131778083&strand=1&rettype=fasta&retmode=text	NOT_DOWNLOADED; use actual retrieval date
NC_000068.8	131795617	131795909	1	GRCm39 Prnd flank	https://eutils.ncbi.nlm.nih.gov/entrez/eutils/efetch.fcgi?db=nuccore&id=NC_000068.8&seq_start=131795617&seq_stop=131795909&strand=1&rettype=fasta&retmode=text	NOT_DOWNLOADED; use actual retrieval date
U29187.1	19229	19415	1	Prnp match to 607bp full query	https://eutils.ncbi.nlm.nih.gov/entrez/eutils/efetch.fcgi?db=nuccore&id=U29187.1&seq_start=19229&seq_stop=19415&strand=1&rettype=fasta&retmode=text	NOT_DOWNLOADED; use actual retrieval date
U29187.1	36893	37185	1	Prnd match to 607bp full query	https://eutils.ncbi.nlm.nih.gov/entrez/eutils/efetch.fcgi?db=nuccore&id=U29187.1&seq_start=36893&seq_stop=37185&strand=1&rettype=fasta&retmode=text	NOT_DOWNLOADED; use actual retrieval date
AF234172.1	94784	94800	1	P1 reference at end of linear record; query 1-17	https://eutils.ncbi.nlm.nih.gov/entrez/eutils/efetch.fcgi?db=nuccore&id=AF234172.1&seq_start=94784&seq_stop=94800&strand=1&rettype=fasta&retmode=text	NOT_DOWNLOADED; use actual retrieval date
AF234172.1	1	40	1	P1 reference at beginning of linear record; query 18-57	https://eutils.ncbi.nlm.nih.gov/entrez/eutils/efetch.fcgi?db=nuccore&id=AF234172.1&seq_start=1&seq_stop=40&strand=1&rettype=fasta&retmode=text	NOT_DOWNLOADED; use actual retrieval date
U63018.1	4659	4728	2	pRAY-1 full 70/70 match, reverse strand	https://eutils.ncbi.nlm.nih.gov/entrez/eutils/efetch.fcgi?db=nuccore&id=U63018.1&seq_start=4659&seq_stop=4728&strand=2&rettype=fasta&retmode=text	NOT_DOWNLOADED; use actual retrieval date
U63018.1	2266	2334	2	pRAY-1 secondary 69/69 match, reverse strand	https://eutils.ncbi.nlm.nih.gov/entrez/eutils/efetch.fcgi?db=nuccore&id=U63018.1&seq_start=2266&seq_stop=2334&strand=2&rettype=fasta&retmode=text	NOT_DOWNLOADED; use actual retrieval date
X52328.1	652	696	1	pBluescript 45/45 match, forward strand	https://eutils.ncbi.nlm.nih.gov/entrez/eutils/efetch.fcgi?db=nuccore&id=X52328.1&seq_start=652&seq_stop=696&strand=1&rettype=fasta&retmode=text	NOT_DOWNLOADED; use actual retrieval date
U02430.1	1747	1804	2	pMAMneoBlue 58/58 match, reverse strand	https://eutils.ncbi.nlm.nih.gov/entrez/eutils/efetch.fcgi?db=nuccore&id=U02430.1&seq_start=1747&seq_stop=1804&strand=2&rettype=fasta&retmode=text	NOT_DOWNLOADED; use actual retrieval date
