## Supplementary Data 1. Source data, reference sequences, analysis scripts and outputs for "Sequencing of the *Prnp–Prnd* deletion junction in *Prn*^-/-^ mouse tissues after formaldehyde fixation and >22 years at room temperature": reference_index.tsv

accession.version	genome_assembly	reference_type	reported_interval_1based_inclusive	strand	purpose	original_retrieval_date	current_reference_retrieval_date
NC_000068.7	GRCm38.p6/mm10	mouse	chr2:131935977-131936163	plus	Prnp anchor	not recorded	2026-11-10
NC_000068.7	GRCm38.p6/mm10	mouse	chr2:131953697-131953989	plus	Prnd window	not recorded	2026-11-10
NC_000068.8	GRCm39	mouse	chr2:131777897-131778083	plus	Prnp anchor	not recorded	2026-11-10
NC_000068.8	GRCm39	mouse	chr2:131795617-131795909	plus	Prnd window	not recorded	2026-11-10
U29187.1	not a genome assembly	mouse	19229-19415	plus	Prnp window matched by full contig	not recorded	2026-11-10
U29187.1	not a genome assembly	mouse	36893-37185	plus	Prnd window matched by full contig	not recorded	2026-11-10
AF234172.1	not applicable	P1 phage	94784-94800 and 1-40	plus	circular-boundary 57-bp local match	not recorded	2026-11-10
U63018.1	not applicable	pRAY-1	4659-4728; 2266-2334	minus	70-bp perfect / 69-bp perfect matches	not recorded	2026-11-10
X52328.1	not applicable	pBluescript II SK(+)	652-696	plus	45-bp perfect local match	not recorded	2026-11-10
U02430.1	not applicable	pMAMneoBlue	1747-1804	minus	58-bp perfect local match	not recorded	2026-11-10
OW971721.1	GCA_921998555.2 / 129S1_SvImJ_v3	mouse	chr2:128810664-128810850	plus	129S1 Prnp flank mentioned in manuscript	not recorded	2026-11-10
OW971721.1	GCA_921998555.2 / 129S1_SvImJ_v3	mouse	chr2:128828382-128828674	plus	129S1 Prnd flank mentioned in manuscript	not recorded	2026-11-10
