## Supplementary Data 1. Source data, reference sequences, analysis scripts and outputs for "Sequencing of the *Prnp–Prnd* deletion junction in *Prn*^-/-^ mouse tissues after formaldehyde fixation and >22 years at room temperature": screenshot_index.tsv

original_filename	description	provenance
image(20261106-190030).png	NC_000068.8 mouse chromosome 2 sequence and coordinates	unaltered screenshot from investigator; shows reference ID/BLAST alignment, not full reference FASTA
image(20261108-190432).png	AF234172.1 phage P1 record and matching nucleotide coordinates	unaltered screenshot from investigator; shows reference ID/BLAST alignment, not full reference FASTA
image(20261108-190712).png	U63018.1 pRAY-1 subject record and matching nucleotide coordinates	unaltered screenshot from investigator; shows reference ID/BLAST alignment, not full reference FASTA
image(20261108-191124).png	X52328.1 pBluescript II SK(+) subject record and matching nucleotide coordinates	unaltered screenshot from investigator; shows reference ID/BLAST alignment, not full reference FASTA
image(20261108-191349).png	U02430.1 pMAMneoBlue subject record and matching nucleotide coordinates	unaltered screenshot from investigator; shows reference ID/BLAST alignment, not full reference FASTA
image(20261108-192511).png	U29187.1 mouse Prnp/Prnd GenBank record and matching nucleotide coordinates	unaltered screenshot from investigator; shows reference ID/BLAST alignment, not full reference FASTA
image(20261110-135433).png	investigator_original_screenshot	NCBI assembly GCA_921998555.2 identity	unaltered uploaded bytes
image(20261110-135537).png	investigator_original_screenshot	NCBI assembly statistics	unaltered uploaded bytes
image(20261110-135549).png	investigator_original_screenshot	NCBI chromosome table: chromosome 2 accession OW971721.1	unaltered uploaded bytes
