## Supplementary Data 1. Source data, reference sequences, analysis scripts and outputs for "Sequencing of the *Prnp–Prnd* deletion junction in *Prn*^-/-^ mouse tissues after formaldehyde fixation and >22 years at room temperature": mouse_604bp_Mouse_G_T_hit_table.csv

query_604bp_mouse_genomic_transcript_as_exported	NC_000068.8	99.313	291	2	0	1	291	131795907	131795617	3.18e-147	527
query_604bp_mouse_genomic_transcript_as_exported	NC_000068.8	100.000	186	0	0	419	604	131778083	131777898	3.44e-92	344
query_604bp_mouse_genomic_transcript_as_exported	NM_001278258.1	99.313	291	2	0	1	291	1256	966	3.18e-147	527
query_604bp_mouse_genomic_transcript_as_exported	NM_023043.3	99.313	291	2	0	1	291	1034	744	3.18e-147	527
