## Supplementary Data 1. Source data, reference sequences, analysis scripts and outputs for "Sequencing of the *Prnp–Prnd* deletion junction in *Prn*^-/-^ mouse tissues after formaldehyde fixation and >22 years at room temperature": pairwise_exact_matches.tsv

query_607_start	query_607_end	query_length	subject_accession	subject_interval	query_positions	identities	gaps	strand	E_value	note
188	244	57	AF234172.1	1-40	18-57	40/40	0	Plus/Plus	3e-16	P1_linear_reference_start
188	244	57	AF234172.1	94784-94800	1-17	17/17	0	Plus/Plus	0.001	P1_linear_reference_end;_composite_57/57_with_other_HSP
222	256	35	U63018.1	2266-2300	1-35	35/35	0	Plus/Minus	1e-08	pRAY-1_short_query_first_match
222	256	35	U63018.1	4660-4694	1-35	35/35	0	Plus/Minus	1e-08	pRAY-1_short_query_second_match
188	257	70	U63018.1	4659-4728	1-70	70/70	0	Plus/Minus	1e-33	pRAY-1_best_match
188	257	70	U63018.1	2266-2334	1-69	69/69	0	Plus/Minus	4e-33	pRAY-1_second_match
270	314	45	X52328.1	652-696	1-45	45/45	0	Plus/Plus	2e-20	pBluescript_II_SK_plus
257	314	58	U02430.1	1747-1804	1-58	58/58	0	Plus/Minus	5e-27	pMAMneoBlue
