## Supplementary Data 1. Source data, reference sequences, analysis scripts and outputs for "Sequencing of the *Prnp–Prnd* deletion junction in *Prn*^-/-^ mouse tissues after formaldehyde fixation and >22 years at room temperature": read_overlap_summary.tsv

read1	read2	orientation	overlap_bp	matches	mismatches	indels	identity_percent	mismatch_607_position	base_D_RC_Quality	base_E_quality	provenance
112A_D	112A_E	D_reverse_complemented__E_as_exported	476	475	1	0	99.79	520	G_Q56	A_Q17	Manuscript_and_prior_QC_summary;_not_a_new_Smith_Waterman_analysis
