## Supplementary Data 1. Source data, reference sequences, analysis scripts and outputs for "Sequencing of the *Prnp–Prnd* deletion junction in *Prn*^-/-^ mouse tissues after formaldehyde fixation and >22 years at room temperature": reference_alignment_summary.tsv

query_name	query_start_1based	query_end_1based	subject_accession	subject_start_1based	subject_end_1based	identity	gaps	strand	E_value	source
607bp_G520	1	187	U29187.1	19229	19415	186/187	0	Plus/Plus	1e-88	NCBI_megablast_screenshot_2026-11-08
607bp_G520	315	607	U29187.1	36893	37185	291/293	0	Plus/Plus	8e-146	NCBI_megablast_screenshot_2026-11-08
604bp_as_exported	1	291	NC_000068.8	131795617	131795907	289/291	0	Plus/Minus	not_recorded	NCBI_Mouse_G+T_604bp_screenshot_2026-11-06
604bp_as_exported	419	604	NC_000068.8	131777898	131778083	186/186	0	Plus/Minus	not_recorded	NCBI_Mouse_G+T_604bp_screenshot_2026-11-06
