## Supplementary Data 1. Source data, reference sequences, analysis scripts and outputs for "Sequencing of the *Prnp–Prnd* deletion junction in *Prn*^-/-^ mouse tissues after formaldehyde fixation and >22 years at room temperature": screenshot_index.tsv

original_filename	source_category	content	image_integrity
image(20261106-190030).png	investigator_original_screenshot	NCBI Mouse G+T 604bp two GRCm39 alignments; originally accessed for Step 3 / assembly-to-reference	unaltered original image bytes SHA256 verified
image(20261106-190616).png	investigator_original_screenshot	SnapGene Sanger trace / overlapping aligned reads / base-call quality visualization	unaltered original image bytes SHA256 verified
image(20261106-190634).png	investigator_original_screenshot	SnapGene Sanger trace / overlapping aligned reads / base-call quality visualization	unaltered original image bytes SHA256 verified
image(20261106-192015).png	investigator_original_screenshot	SnapGene Sanger trace / overlapping aligned reads / base-call quality visualization	unaltered original image bytes SHA256 verified
image(20261106-192130).png	investigator_original_screenshot	SnapGene Sanger trace / overlapping aligned reads / base-call quality visualization	unaltered original image bytes SHA256 verified
image(20261106-192909).png	investigator_original_screenshot	SnapGene Sanger trace / overlapping aligned reads / base-call quality visualization	unaltered original image bytes SHA256 verified
image(20261106-192918).png	investigator_original_screenshot	SnapGene Sanger trace / overlapping aligned reads / base-call quality visualization	unaltered original image bytes SHA256 verified
image(20261106-193200).png	investigator_original_screenshot	SnapGene Sanger trace / overlapping aligned reads / base-call quality visualization	unaltered original image bytes SHA256 verified
image(20261106-193210).png	investigator_original_screenshot	SnapGene Sanger trace / overlapping aligned reads / base-call quality visualization	unaltered original image bytes SHA256 verified
image(20261106-193545).png	investigator_original_screenshot	SnapGene Sanger trace / overlapping aligned reads / base-call quality visualization	unaltered original image bytes SHA256 verified
image(20261106-193555).png	investigator_original_screenshot	SnapGene Sanger trace / overlapping aligned reads / base-call quality visualization	unaltered original image bytes SHA256 verified
image(20261108-185748).png	investigator_original_screenshot	Direct pairwise 35/35 bp pRAY-1 U63018.1 (two subject regions)	unaltered original image bytes SHA256 verified
image(20261108-190432).png	investigator_original_screenshot	Direct pairwise bacteriophage P1 AF234172.1; 40 + 17 matches across linear reference boundary	unaltered original image bytes SHA256 verified
image(20261108-190712).png	investigator_original_screenshot	Direct pairwise pRAY-1 U63018.1; 70/70 and 69/69 in opposite orientation	unaltered original image bytes SHA256 verified
image(20261108-190725).png	investigator_original_screenshot	Continuation of pRAY-1 U63018.1 pairwise alignment; additional lower-scoring partial hits	unaltered original image bytes SHA256 verified
image(20261108-191124).png	investigator_original_screenshot	Direct pairwise pBluescript II SK(+) X52328.1; 45/45 bp	unaltered original image bytes SHA256 verified
image(20261108-191349).png	investigator_original_screenshot	Direct pairwise pMAMneoBlue U02430.1; 58/58 bp	unaltered original image bytes SHA256 verified
image(20261108-192511).png	investigator_original_screenshot	Full 607bp NCBI megablast U29187.1 reference alignment; two separate mouse matching regions	unaltered original image bytes SHA256 verified
