## Supplementary Data 1. Source data, reference sequences, analysis scripts and outputs for "Sequencing of the *Prnp–Prnd* deletion junction in *Prn*^-/-^ mouse tissues after formaldehyde fixation and >22 years at room temperature": current_export_index.tsv

job	RID	execution_date	query_fasta	program_settings	word_size	word_size_source	BLAST_version	database_or_subject	expect	match	mismatch	gap_open	gap_extend	filter_XML	export_directory
604bp_Mouse_G_T	F6B6DS9Y014	2026-11-10	blast/queries/query_604bp_mouse_genomic_transcript_as_exported.fasta	megablast	28	GUI settings/instructions; not contained in legacy XML	BLASTN 2.17.0+	GPIPE/10090/current/ref_top_level GPIPE/10090/current/rna	0.05	1	-2	0	0	L;R -d repeatmasker/repeat_9989;m;	alignments/ncbi_exports/mouse_604bp_Mouse_G_T_2026-11-10/
93bp_core_nt	F6BS2RCF016	2026-11-10	blast/queries/query_93bp_positions_222-314.fasta	blastn	11	GUI settings/instructions; not contained in legacy XML	BLASTN 2.17.0+	core_nt	0.05	2	-3	5	2	L;m;	blast/exports/core_nt_93bp_2026-11-10/
35bp_core_nt	F6BY8A77016	2026-11-10	blast/queries/query_35bp_positions_222-256.fasta	blastn_short_sensitive_settings	7	GUI settings/instructions; not contained in legacy XML	BLASTN 2.17.0+	core_nt	1000	1	-3	5	2	m;F;	blast/exports/core_nt_35bp_2026-11-10/
607bp_core_nt	F6C6ZDWC016	2026-11-10	blast/queries/query_607bp_G520.fasta	megablast	28	GUI settings/instructions; not contained in legacy XML	BLASTN 2.17.0+	core_nt	0.05	1	-2	0	0	L;m;	blast/exports/core_nt_607bp_2026-11-10/
P1	F69D7GWA114	2026-11-10	blast/queries/query_P1_57bp_positions_188-244.fasta	blastn_pairwise	7	GUI settings/instructions; not contained in legacy XML	BLASTN 2.17.0+	n/a	0.05	2	-3	5	2	m;	alignments/ncbi_exports/P1_AF234172.1_2026-11-10/
pRAY-1	F69RYPF7114	2026-11-10	blast/queries/query_pRAY1_70bp_positions_188-257.fasta	blastn_pairwise	7	GUI settings/instructions; not contained in legacy XML	BLASTN 2.17.0+	n/a	0.05	2	-3	5	2	m;	alignments/ncbi_exports/pRAY-1_U63018.1_2026-11-10/
pBluescript	F69WKKDT114	2026-11-10	blast/queries/query_pBluescript_45bp_positions_270-314.fasta	blastn_pairwise	7	GUI settings/instructions; not contained in legacy XML	BLASTN 2.17.0+	n/a	0.05	2	-3	5	2	m;	alignments/ncbi_exports/pBluescript_X52328.1_2026-11-10/
pMAMneoBlue	F6A2BT1H114	2026-11-10	blast/queries/query_pMAMneoBlue_58bp_positions_257-314.fasta	blastn_pairwise	7	GUI settings/instructions; not contained in legacy XML	BLASTN 2.17.0+	n/a	0.05	2	-3	5	2	m;	alignments/ncbi_exports/pMAMneoBlue_U02430.1_2026-11-10/
