## Supplementary Data 1. Source data, reference sequences, analysis scripts and outputs for "Sequencing of the *Prnp–Prnd* deletion junction in *Prn*^-/-^ mouse tissues after formaldehyde fixation and >22 years at room temperature": screenshot_index.tsv

original_filename	search_job	visible_evidence	manuscript_support	image_provenance	timestamp_caveat
image(20261106-185051).png	B01	NCBI BLASTN input and mouse genomic/transcript database selection for 604-bp contig	Results: independent reassembly; Figure 3; Table 2; Supplementary Table S5	Investigator-provided original PNG; unmodified	Filename timestamp denotes screenshot label, not certified server execution date
image(20261106-185217).png	B01	NCBI Mouse G+T database selection (604-bp assembly)	Results: independent reassembly; Figure 3; Table 2	Investigator-provided original PNG; unmodified	Filename timestamp denotes screenshot label, not certified server execution date
image(20261106-185417).png	B01	604-bp Mouse G+T BLASTN descriptions: mouse Prnd and genomic chromosome 2 hits	Results: independent reassembly; Table 2; Supplementary Table S5	Investigator-provided original PNG; unmodified	Filename timestamp denotes screenshot label, not certified server execution date
image(20261106-185957).png	B01	604-bp Mouse G+T graphic summary of separate flank matches	Figure 3; Table 2; Supplementary Table S5	Investigator-provided original PNG; unmodified	Filename timestamp denotes screenshot label, not certified server execution date
image(20261106-190030).png	B01	604-bp mouse chromosome 2 alignment of Prnd and Prnp regions	Figure 3; Table 2; Supplementary Table S5	Investigator-provided original PNG; unmodified	Filename timestamp denotes screenshot label, not certified server execution date
image(20261108-182339).png	B02	93-bp intervening-interval core_nt BLASTN input and database selection	Results: composition of 93 intervening bases; Supplementary Table S6	Investigator-provided original PNG; unmodified	Filename timestamp denotes screenshot label, not certified server execution date
image(20261108-182348).png	B02	93-bp core_nt BLASTN algorithm parameters, including word size 11	Methods: interval database search; Supplementary Table S6	Investigator-provided original PNG; unmodified	Filename timestamp denotes screenshot label, not certified server execution date
image(20261108-182630).png	B02	93-bp core_nt hit descriptions, first results viewport	Results: interval composition; Supplementary Table S6	Investigator-provided original PNG; unmodified	Filename timestamp denotes screenshot label, not certified server execution date
image(20261108-182653).png	B02	93-bp core_nt hit descriptions, continuation	Results: interval composition; Supplementary Table S6	Investigator-provided original PNG; unmodified	Filename timestamp denotes screenshot label, not certified server execution date
image(20261108-182745).png	B02	93-bp core_nt hit descriptions, continuation	Results: interval composition; Supplementary Table S6	Investigator-provided original PNG; unmodified	Filename timestamp denotes screenshot label, not certified server execution date
image(20261108-182751).png	B02	93-bp core_nt hit descriptions, final visible entries	Results: interval composition; Supplementary Table S6	Investigator-provided original PNG; unmodified	Filename timestamp denotes screenshot label, not certified server execution date
image(20261108-182814).png	B02	93-bp core_nt graphic summary of vector-associated local matches	Results: interval composition; Supplementary Table S6	Investigator-provided original PNG; unmodified	Filename timestamp denotes screenshot label, not certified server execution date
image(20261108-182821).png	B02	93-bp core_nt graphic summary continued	Results: interval composition; Supplementary Table S6	Investigator-provided original PNG; unmodified	Filename timestamp denotes screenshot label, not certified server execution date
image(20261108-184119).png	B02	93-bp core_nt graphic summary with additional short green-scored alignment	Results: interval composition; Supplementary Table S6	Investigator-provided original PNG; unmodified	Filename timestamp denotes screenshot label, not certified server execution date
image(20261108-184243).png	B02	93-bp core_nt repeat/revisited BLASTN search form	Methods: interval database search; Supplementary Table S6	Investigator-provided original PNG; unmodified	Filename timestamp denotes screenshot label, not certified server execution date
image(20261108-184252).png	B02	93-bp core_nt BLASTN parameter panel for repeat/revisited form	Methods: interval database search; Supplementary Table S6	Investigator-provided original PNG; unmodified	Filename timestamp denotes screenshot label, not certified server execution date
image(20261108-185027).png	B03	35-bp intervening-subinterval core_nt BLASTN query form	Methods: short-query search; Supplementary Table S6	Investigator-provided original PNG; unmodified	Filename timestamp denotes screenshot label, not certified server execution date
image(20261108-185038).png	B03	35-bp core_nt BLASTN short-query settings including word size 7	Methods: short-query search; Supplementary Table S6	Investigator-provided original PNG; unmodified	Filename timestamp denotes screenshot label, not certified server execution date
image(20261108-185518).png	B03	35-bp core_nt graphic summary: highest-scoring local matches	Results: interval composition; Supplementary Table S6	Investigator-provided original PNG; unmodified	Filename timestamp denotes screenshot label, not certified server execution date
image(20261108-185524).png	B03	35-bp core_nt graphic summary continued	Results: interval composition; Supplementary Table S6	Investigator-provided original PNG; unmodified	Filename timestamp denotes screenshot label, not certified server execution date
image(20261108-185748).png	B03	35-bp exact pairwise local matches to pRAY-1 U63018.1	Results: vector sequence identity; Table 2; Supplementary Table S6	Investigator-provided original PNG; unmodified	Filename timestamp denotes screenshot label, not certified server execution date
image(20261108-190129).png	B05	P1 AF234172.1 nucleotide pairwise BLAST input form (57-bp query)	Methods: P1 comparison; Table 2; Supplementary Table S6	Investigator-provided original PNG; unmodified	Filename timestamp denotes screenshot label, not certified server execution date
image(20261108-190137).png	B05	P1 AF234172.1 pairwise BLASTN settings (short-query parameters)	Methods: P1 comparison; Table 2	Investigator-provided original PNG; unmodified	Filename timestamp denotes screenshot label, not certified server execution date
image(20261108-190432).png	B05	P1 AF234172.1 alignments: two exact HSPs (40/40 and 17/17) across circular boundary	Results: P1 loxP flanking region; Table 2; Supplementary Table S6	Investigator-provided original PNG; unmodified	Filename timestamp denotes screenshot label, not certified server execution date
image(20261108-190712).png	B06	pRAY-1 U63018.1 pairwise nucleotide alignments: 70/70 and 69/69	Results: 70-bp vector match; Table 2; Supplementary Table S6	Investigator-provided original PNG; unmodified	Filename timestamp denotes screenshot label, not certified server execution date
image(20261108-190725).png	B06	pRAY-1 U63018.1 additional partial pairwise alignments	Results: vector comparison; Supplementary Table S6	Investigator-provided original PNG; unmodified	Filename timestamp denotes screenshot label, not certified server execution date
image(20261108-191124).png	B07	pBluescript II SK(+) X52328.1 pairwise alignment, 45/45 bp	Results: polylinker match; Table 2; Supplementary Table S6	Investigator-provided original PNG; unmodified	Filename timestamp denotes screenshot label, not certified server execution date
image(20261108-191349).png	B08	pMAMneoBlue U02430.1 pairwise alignment, 58/58 bp	Results: polylinker match; Table 2; Supplementary Table S6	Investigator-provided original PNG; unmodified	Filename timestamp denotes screenshot label, not certified server execution date
image(20261108-191952).png	B04	607-bp core_nt megablast input, with G520 consensus FASTA	Methods: whole-contig megablast; Figure 3; Table 2	Investigator-provided original PNG; unmodified	Filename timestamp denotes screenshot label, not certified server execution date
image(20261108-192019).png	B04	607-bp core_nt megablast algorithm settings, including word size 28	Methods: whole-contig megablast; Figure 3	Investigator-provided original PNG; unmodified	Filename timestamp denotes screenshot label, not certified server execution date
image(20261108-192226).png	B04	607-bp core_nt megablast graphic summary, distinct genomic/vector local matches	Figure 3; Table 2; Supplementary Table S6	Investigator-provided original PNG; unmodified	Filename timestamp denotes screenshot label, not certified server execution date
image(20261108-192234).png	B04	607-bp core_nt megablast graphic summary continued	Figure 3; Table 2; Supplementary Table S6	Investigator-provided original PNG; unmodified	Filename timestamp denotes screenshot label, not certified server execution date
image(20261108-192511).png	B04	607-bp mouse Prnp/Prnd U29187.1 reference alignments (two local regions)	Figure 3; Table 2; Supplementary Table S5	Investigator-provided original PNG; unmodified	Filename timestamp denotes screenshot label, not certified server execution date
