## Supplementary Data 1. Source data, reference sequences, analysis scripts and outputs for "Sequencing of the *Prnp–Prnd* deletion junction in *Prn*^-/-^ mouse tissues after formaldehyde fixation and >22 years at room temperature": search_index.tsv

job	query_fasta	search_target	program	word_size	E_threshold	match_mismatch	low_complexity_filter	user_documented_date	primary_result_location	parameter_provenance
B01	query_604bp_mouse_genomic_transcript_as_exported.fasta	NCBI_Mouse_genomic_plus_transcript	BLASTN; subtask_unconfirmed	not_exported	not_exported	not_exported	not_exported	2026-11-06	alignments/reference_alignment_summary.tsv; screenshots 20261106-185417 and 190030	user_screenshots
B02	query_93bp_positions_222-314.fasta	NCBI_core_nt	blastn	11	0.05	2/-3_per_user_setup	enabled_per_screen	2026-11-08	BLAST_screenshots_20261108-182630-182821	GUI_screenshots; no server-exported strategy
B03	query_35bp_positions_222-256.fasta	NCBI_core_nt	blastn_short_sensitive_settings	7	1000	1/-3_per_user_setup	disabled	2026-11-08	blast/hit_tables/core_nt_35bp_saved_descriptions.txt	GUI_screenshots and result; no server-exported strategy
B04	query_607bp_G520.fasta	NCBI_core_nt	megablast	28	0.05	1/-2	enabled	2026-11-08	blast/hit_tables/core_nt_607bp_saved_descriptions.txt	GUI_screenshots and result; no server-exported strategy
B05	query_P1_57bp_positions_188-244.fasta	AF234172.1	blastn_pairwise	7	0.05	2/-3	disabled	2026-11-08	alignments/pairwise_exact_matches.tsv and BLAST screenshots	GUI_screenshots; no server-exported strategy
B06	query_pRAY1_70bp_positions_188-257.fasta	U63018.1	blastn_pairwise	7	0.05	2/-3	disabled	2026-11-08	alignments/pairwise_exact_matches.tsv and BLAST screenshots	GUI_screenshots; no server-exported strategy
B07	query_pBluescript_45bp_positions_270-314.fasta	X52328.1	blastn_pairwise	7	0.05	2/-3	disabled	2026-11-08	alignments/pairwise_exact_matches.tsv and BLAST screenshots	GUI_screenshots; no server-exported strategy
B08	query_pMAMneoBlue_58bp_positions_257-314.fasta	U02430.1	blastn_pairwise	7	0.05	2/-3	disabled	2026-11-08	alignments/pairwise_exact_matches.tsv and BLAST screenshots	GUI_screenshots; no server-exported strategy
