## Supplementary Data 1. Source data, reference sequences, analysis scripts and outputs for "Sequencing of the *Prnp–Prnd* deletion junction in *Prn*^-/-^ mouse tissues after formaldehyde fixation and >22 years at room temperature": AB1_instrument_metadata.csv

original_file	SMPL1	AB1_run_start	AB1_run_finish	sample_well	base_calls	quality_values	machine_model	polymer
71_E.ab1	71_E	2025-11-25 03:52:46	2025-11-25 05:44:47	C20	5	5	3730	POP7
71_D.ab1	71_D	2025-11-25 03:52:46	2025-11-25 05:44:47	E20	5	5	3730	POP7
72_E.ab1	72_E	2025-11-25 03:52:46	2025-11-25 05:44:47	K20	5	5	3730	POP7
72_D.ab1	72_D	2025-11-25 03:52:46	2025-11-25 05:44:47	M20	5	5	3730	POP7
74_E.ab1	74_E	2025-11-25 03:52:46	2025-11-25 05:44:47	G20	5	5	3730	POP7
74_D.ab1	74_D	2025-11-25 03:52:46	2025-11-25 05:44:47	I20	5	5	3730	POP7
112A_E.ab1	112A_E	2025-11-25 03:52:46	2025-11-25 05:44:47	C22	604	604	3730	POP7
112A_D.ab1	112A_D	2025-11-25 03:52:46	2025-11-25 05:44:47	E22	598	598	3730	POP7
112B_E.ab1	112B_E	2025-11-25 03:52:46	2025-11-25 05:44:47	O20	5	5	3730	POP7
112B_D.ab1	112B_D	2025-11-25 03:52:46	2025-11-25 05:44:47	A22	5	5	3730	POP7
