## Supplementary Data 1. Source data, reference sequences, analysis scripts and outputs for "Sequencing of the *Prnp–Prnd* deletion junction in *Prn*^-/-^ mouse tissues after formaldehyde fixation and >22 years at room temperature": CAP3_settings_from_GUI.tsv

parameter	value	source
Band Expansion Size	20	SnapGene_9.0.0_GUI_screenshots_2026-11-08_175836_and_175845
Base Quality Cutoff for Differences	20	SnapGene_9.0.0_GUI_screenshots_2026-11-08_175836_and_175845
Base Quality Cutoff for Clipping	12	SnapGene_9.0.0_GUI_screenshots_2026-11-08_175836_and_175845
Max score Sum at Differences	200	SnapGene_9.0.0_GUI_screenshots_2026-11-08_175836_and_175845
Clearance between Number of Differences	30	SnapGene_9.0.0_GUI_screenshots_2026-11-08_175836_and_175845
Max Gap Length in any Overlap	20	SnapGene_9.0.0_GUI_screenshots_2026-11-08_175836_and_175845
Gap Penalty Factor	6	SnapGene_9.0.0_GUI_screenshots_2026-11-08_175836_and_175845
Max Overhang Percent Length	20	SnapGene_9.0.0_GUI_screenshots_2026-11-08_175836_and_175845
Segment Pair Score Cutoff	40	SnapGene_9.0.0_GUI_screenshots_2026-11-08_175836_and_175845
Chain Score Cutoff	80	SnapGene_9.0.0_GUI_screenshots_2026-11-08_175836_and_175845
End Clipping Flag	1	SnapGene_9.0.0_GUI_screenshots_2026-11-08_175836_and_175845
Match Score Factor	2	SnapGene_9.0.0_GUI_screenshots_2026-11-08_175836_and_175845
Mismatch Score Factor	-5	SnapGene_9.0.0_GUI_screenshots_2026-11-08_175836_and_175845
Overlap Length Cutoff	40	SnapGene_9.0.0_GUI_screenshots_2026-11-08_175836_and_175845
Overlap Percent Identity Cutoff	90	SnapGene_9.0.0_GUI_screenshots_2026-11-08_175836_and_175845
Reverse Orientation Value	1	SnapGene_9.0.0_GUI_screenshots_2026-11-08_175836_and_175845
Overlap Similarity Score Cutoff	900	SnapGene_9.0.0_GUI_screenshots_2026-11-08_175836_and_175845
Maximum Number of Word Matches	300	SnapGene_9.0.0_GUI_screenshots_2026-11-08_175836_and_175845
Minimum Number of Constraints for Correction	3	SnapGene_9.0.0_GUI_screenshots_2026-11-08_175836_and_175845
Minimum Number of Constraints for Linking	2	SnapGene_9.0.0_GUI_screenshots_2026-11-08_175836_and_175845
Clipping range	100	SnapGene_9.0.0_GUI_screenshots_2026-11-08_175836_and_175845
Minimum number of good reads at clip pos	3	SnapGene_9.0.0_GUI_screenshots_2026-11-08_175836_and_175845
