## Supplementary Data 1. Source data, reference sequences, analysis scripts and outputs for "Sequencing of the *Prnp–Prnd* deletion junction in *Prn*^-/-^ mouse tissues after formaldehyde fixation and >22 years at room temperature": quality_evidence.tsv

Event	Position_in_607bp_Figure3_orientation	Read	AB1_raw_position_1based	AB1_called_base	Base_in_Figure3_orientation	Phred_Q	Interpretation
Low-quality_terminal	1	D	589	C	G	15	Included_in_605_and_607;_excluded_from_604
Read_disagreement	520	D	70	C	G	56	G_support_from_D_reverse-complement
Read_disagreement	520	E	497	A	A	17	A_support_from_E
Low-quality_terminal	606	E	583	A	A	9	Included_only_in_607
Low-quality_terminal	607	E	584	A	A	12	Included_only_in_607
