## Supplementary Data 1. Source data, reference sequences, analysis scripts and outputs for "Sequencing of the *Prnp–Prnd* deletion junction in *Prn*^-/-^ mouse tissues after formaldehyde fixation and >22 years at room temperature": regions_607bp.tsv

Region	Start_1based	End_1based	Length	Sequence_in_Figure3_orientation
Prnp-side anchor (reported)	1	187	187	GCAGGTGACTTTCTGCATTCTGGGGAATGAAGCCTACATCCGTGGATAAAGGTTCTCCTCTGTGTAGAGGCTCACACCCCACAGGACCCTGGGGCCATTATAGCAGCCTTATAGTACAGCTGCCAGGCTCCCCACAAGATCATGCCCATTTCCAAATTCCACTACATTGTTAAAGCTCAAAGCCATG
loxP	188	221	34	ATAACTTCGTATAGCATACATTATACGAAGTTAT
93-bp unassigned interval	222	314	93	ATTAAGGGTTATTGAATATGATCGGAATTCCTCGACTAGAGGATCCCCGGGTACCGGGCCCCCCCTCGAGGTCGACGGTATCGATAAGCTTGA
Prnd-side window (reported)	315	607	293	TACTCCCCCTACTCCATGTGTTTGATAATGTGTTTCAGTGCCCCTATGCTCCACCTCTGTGAGACCTGGCCTGTTCCTGCCTTTGCAGCTACACTAGGTGAGAAACCAGCCAAAGGATACAAGAATTGTCCTGTGCACTCCACCTGATTTTCCAACTCCAGGAAACTGAGGCTCACATTGCAGGAGTCCCTGTCCAGCACAGTTAGAAAACAGAAGAGCTGGGGTTCCCTTGCTCTGTCTTCCCTCAGGTTTTCTGCTCTGTGTAGCCTAGAGCTGCCTCCTGATCCCTCCAA
