## Supplementary Data 1. Source data, reference sequences, analysis scripts and outputs for "Sequencing of the *Prnp–Prnd* deletion junction in *Prn*^-/-^ mouse tissues after formaldehyde fixation and >22 years at room temperature": reproducibility_index.tsv

analysis	availability	files	software_and_settings
D/E ungapped overlap scoring	original executed code and execution output not supplied	alignments/read_overlap_summary.tsv; alignments/snapgene_exports/Assembled3.sam	Reported method: minimum30; match2/mismatch-3; original runtime/dependencies unknown
Smith-Waterman check	original executed code and output not supplied	none	Reported method: match2/mismatch-3/gap-5; original implementation/version unknown
Per-read quality counts	original executed code and full count output not supplied	raw/*.ab1; outputs/quality_evidence.tsv	Selected quality values are supplied; these are not full per-read counts
CAP3 no preliminary trimming	GUI project, alignment export and documented settings supplied	assemblies/native_snapgene_projects/Assembled2.dna; alignments/snapgene_exports/Assembled2.sam; outputs/CAP3_settings_from_GUI.tsv	SnapGene9.0.0; integrated CAP3 build not recorded; screenshots show GUI settings, not automatic historical run log
CAP3 with preliminary trimming	GUI project, alignment export and documented settings supplied	assemblies/native_snapgene_projects/112A_de_novo_raw.dna; alignments/snapgene_exports/112A_de_novo_raw.sam; outputs/CAP3_settings_from_GUI.tsv	SnapGene Medium Stringency; no separate numeric trimming threshold recorded
SnapGene FASTA assembly	native project and alignment export supplied	assemblies/native_snapgene_projects/Assembled3.dna; alignments/snapgene_exports/Assembled3.sam	607G520; curated N520 sequence supplied separately
Manual NCBI comparisons	queries, result exports and screenshots supplied	blast/current_export_index.tsv; blast/queries/; blast/screenshots/; alignments/ncbi_exports/	Server BLAST versions and parameters in result XML; no code required for GUI execution
