## Supplementary Data 1. Source data, reference sequences, analysis scripts and outputs for "Sequencing of the *Prnp–Prnd* deletion junction in *Prn*^-/-^ mouse tissues after formaldehyde fixation and >22 years at room temperature": sequence_comparison.tsv

Input	Length_bp	User_file_orientation	Relation_to_607bp_Figure3_orientation	Internal_differences
112A_604bp(1).txt	604	Reverse_to_Figure3	Reverse_complement_equals_607_positions_2-605	0
112A_605bp(1).txt	605	Same_as_Figure3	Equals_607_positions_1-605	0
FASTA_assembled_607bp.txt	607	Reverse_to_Figure3	Reverse_complement_equals_full_607bp	0
