## Supplementary Data 1. Source data, reference sequences, analysis scripts and outputs for "Sequencing of the *Prnp–Prnd* deletion junction in *Prn*^-/-^ mouse tissues after formaldehyde fixation and >22 years at room temperature": MANIFEST_SHA256.tsv

file	sha256	size_bytes
NEEDS_ADDITIONS.txt	d99ef9460e39fc4c65a1ab084be399d27e12676ff7413d228130ee86d96b3c47	4166
README.txt	d692ebef5ea443845ed30f786c1bc324b7badd30cd226bb785176904b5641f91	53418
alignments/README.txt	4ccc60d71cafc19f6e718815a042e20f864694d7be4980a6d14004bfeb17abe4	1096
alignments/ncbi_exports/P1_AF234172.1_2026-11-10/P1_AF234172.1_alignment.asn	18848261d92d139d7370e492968abef20ecb0c8cab8c25564618d115f064183e	3258
alignments/ncbi_exports/P1_AF234172.1_2026-11-10/P1_AF234172.1_alignment.txt	106300300f613e077757d5a3e0887fa44c72a686af3d72dfb09bc359f4c13d02	1554
alignments/ncbi_exports/P1_AF234172.1_2026-11-10/P1_AF234172.1_alignment.xml	44e5e2208294bd38eeb6d5ac3a1a15d294dde1a9bc90ac1a59bf3f536edc0288	3779
alignments/ncbi_exports/P1_AF234172.1_2026-11-10/P1_AF234172.1_hit_table.csv	cd4f7a00488f56b9a8435f0054c07fc6c6c76041acd6c1b9cb4097a60e5f8910	171
alignments/ncbi_exports/P1_AF234172.1_2026-11-10/README.txt	c61db1a1d5eed03116493d78e07ac1e0c1160a239a5dead46371e3a7dbc901b1	696
alignments/ncbi_exports/P1_AF234172.1_2026-11-10/image(20261110-141011).png	c92380db41bbc8cddb7967d2fd00a2e42988dd6a344c826d76101cc06949513b	440844
alignments/ncbi_exports/P1_AF234172.1_2026-11-10/image(20261110-141040).png	b39f58e6980a8c498a712334f93c6b7b2e81287e7be889bbd2f3a44624015ce3	474545
alignments/ncbi_exports/mouse_604bp_Mouse_G_T_2026-11-10/README.txt	d03426938f9c45b49d395255716332168a9dc764678ccb45385169d86df5391e	935
alignments/ncbi_exports/mouse_604bp_Mouse_G_T_2026-11-10/image(20261110-143944).png	6fd16377f241bab144f9f50c54c6edc62b1686275dad156eebd625eeeb484417	291717
alignments/ncbi_exports/mouse_604bp_Mouse_G_T_2026-11-10/mouse_604bp_Mouse_G_T_alignment.asn	e0cab57aa13ba954984992a5eebd6e046ebee39c6be7d22e02fab5b4ee191a7c	6775
alignments/ncbi_exports/mouse_604bp_Mouse_G_T_2026-11-10/mouse_604bp_Mouse_G_T_alignment.txt	73b0e76c40d742fb14bbc9c943c66a6bfb832e9950bb6d1f07d7df0a20765f3b	6382
alignments/ncbi_exports/mouse_604bp_Mouse_G_T_2026-11-10/mouse_604bp_Mouse_G_T_alignment.xml	a3c8de17352e59bacca9fc06e2ad180e7b360d3c403d91eb91962de6e2e311ea	8641
alignments/ncbi_exports/mouse_604bp_Mouse_G_T_2026-11-10/mouse_604bp_Mouse_G_T_hit_table.csv	bb13c742598a8b9c2a5ff3b4885cbe7374ae7b54b96624d2506cd5e8961a2177	449
alignments/ncbi_exports/mouse_U29187.1_2026-11-10/README.txt	ade311df06ec5fb24238377ee32409436215c2f81f3ce6eacd3bdd99c125835c	619
alignments/ncbi_exports/mouse_U29187.1_2026-11-10/mouse_U29187.1_alignment.asn	a83a8587276f570c83784399864cdfbf64fa107887c1db4885e147c4c59ff068	3314
alignments/ncbi_exports/mouse_U29187.1_2026-11-10/mouse_U29187.1_alignment.txt	9f00482b6b8eec2107ed83b5f3381f9e93ddacfe212c1884e42d0676bc443e04	3212
alignments/ncbi_exports/mouse_U29187.1_2026-11-10/mouse_U29187.1_alignment.xml	f4381ddf4d623c20bc16a11c9314ed3b3dc6568ba0b8dd9c617bc729bb03bac5	4889
alignments/ncbi_exports/mouse_U29187.1_2026-11-10/mouse_U29187.1_hit_table.csv	20f586c17580a38855a185d248c0f49ecb5174a82530e55948e461f628dccbb8	149
alignments/ncbi_exports/pBluescript_X52328.1_2026-11-10/README.txt	3c7faa3a8bc21fce57a58c8162a921a11a03951698fb61ef3a675a59cb6e3a4b	516
alignments/ncbi_exports/pBluescript_X52328.1_2026-11-10/pBluescript_X52328.1_alignment.asn	76c0c487ebe4ba824cb9a4a5e630179b7f9b31dc667158ba58f08c82a55fdc5a	2188
alignments/ncbi_exports/pBluescript_X52328.1_2026-11-10/pBluescript_X52328.1_alignment.txt	836ebb748555a13ff1f260d4a949ad89ae8c4f0ce3674f324d96cc4398d2bc12	1281
alignments/ncbi_exports/pBluescript_X52328.1_2026-11-10/pBluescript_X52328.1_alignment.xml	aa59de9aea22e80faef887ef2c0d0861b671721ff039ed4cbc3e3522afccdae3	3044
alignments/ncbi_exports/pBluescript_X52328.1_2026-11-10/pBluescript_X52328.1_hit_table.csv	bed1d1fddfeb408bec950d2026f53a3b464f23c48cda3ea144b213a629506d81	94
alignments/ncbi_exports/pMAMneoBlue_U02430.1_2026-11-10/README.txt	142c298abe3ded8d6953a181dc02de5750afb0a7befc90f99b0c3f1292e4094d	509
alignments/ncbi_exports/pMAMneoBlue_U02430.1_2026-11-10/pMAMneoBlue_U02430.1_alignment.asn	5cc9634654c14036054db10b3f3ca6d0deb30c94b2c0e37b21b2759bce9417ca	2195
alignments/ncbi_exports/pMAMneoBlue_U02430.1_2026-11-10/pMAMneoBlue_U02430.1_alignment.txt	ec2e1bde818f2b649cf3c19ae30509b518ecad0666e56e6914b6ef6148ba9fad	1283
alignments/ncbi_exports/pMAMneoBlue_U02430.1_2026-11-10/pMAMneoBlue_U02430.1_alignment.xml	5c4c8249d037d1cbbd3ccb1c4ecf5a7898d483d9b1199e0b5b866611fb3b8df4	3073
alignments/ncbi_exports/pMAMneoBlue_U02430.1_2026-11-10/pMAMneoBlue_U02430.1_hit_table.csv	4460c9f614ff8c30ff1bb5a23dff7f2f99c1e517b2b7225f677340f372376ecb	95
alignments/ncbi_exports/pRAY-1_U63018.1_2026-11-10/README.txt	b1190b5b0da465bb9e265109f23c9eb62814ceff66d8949dbb4e4da95eb8c993	560
alignments/ncbi_exports/pRAY-1_U63018.1_2026-11-10/pRAY-1_U63018.1_alignment.asn	d6d63b6e6b8aa1b116326322e374aa64db995ca81441121b791d7fbd64a0de50	5368
alignments/ncbi_exports/pRAY-1_U63018.1_2026-11-10/pRAY-1_U63018.1_alignment.txt	d6567fe114dd99baabedf396f45b47bf74dd5ce0a497d83ae6510e81284a4852	2335
alignments/ncbi_exports/pRAY-1_U63018.1_2026-11-10/pRAY-1_U63018.1_alignment.xml	b64334b47567de0ecbf68cb2f56beffe6a528b308189ad950d5c318e00d0b5c6	5426
alignments/ncbi_exports/pRAY-1_U63018.1_2026-11-10/pRAY-1_U63018.1_hit_table.csv	21a3d7d8e969a4664bc6c27568a243f7d94449570b77110eae73d30b4a791203	350
alignments/pairwise_exact_matches.tsv	7938e41f299f54d57c695660dd582df488f6a374a23cc209fa4744a60b7ca0e3	825
alignments/read_overlap_summary.tsv	108dd3984236801c3c199c244610420cc99eb93c61ed59bd6d2ed51bc4c22a2e	297
alignments/reference_alignment_summary.tsv	c2cdf0947d8d10970e5e4a75503479b36366fe5b99554e9e63be0b1e46eaa31f	614
alignments/screenshots/image(20261106-190030).png	9eefc38881134b78acccfe0eee4077a3b0e6a18a84c0e92ad1dd26fbf31f2bf7	519931
alignments/screenshots/image(20261106-190616).png	2b00dbdc6491296ddc3925af12c54475172970b21577f3fba3d4411668390dfe	440071
alignments/screenshots/image(20261106-190634).png	8d855e02deae39138b2d406ebffe89f43931bb3792525ab460a6c5dc033877ae	432636
alignments/screenshots/image(20261106-192015).png	d08af6a0be8582690191a71531ad84f50e5251399c6c2f50585ee0f9eadb612e	550433
alignments/screenshots/image(20261106-192130).png	14c0db126bd6f62e1acfc23d0b30f0065355368a2d8768775b08ed81f37f0ab3	595310
alignments/screenshots/image(20261106-192909).png	096a53237eeaf5018cc1f7c5aeed5f1495ab5dca7f91d7efaca08bdefb60d289	598228
alignments/screenshots/image(20261106-192918).png	89ad9412a453fb83c1b46e06c5beb63d9fd6077b425e920b3d3ba9e62f0fc492	599412
alignments/screenshots/image(20261106-193200).png	c63474570d0717b8d365b7ee9e5385ee94ee47bbe2a1460d0561e37b0d580f1e	638766
alignments/screenshots/image(20261106-193210).png	5eeedcc91722fd98cf15f79a784245a3480aeb9823e1c83142bb8b998c41b256	992674
alignments/screenshots/image(20261106-193545).png	897cb0da898428e1f85f9b3a93cdae3d01423409bef7c83c77847a505461dd95	1004383
alignments/screenshots/image(20261106-193555).png	97d6b68ddc23b93b99190481f6707580b5908c2af8743f87586dbec89858bf03	1060161
alignments/screenshots/image(20261108-185748).png	d3922866b48636127217cacf443b44160411f5f36a81c4cb6f13a40a3fdcebba	201411
alignments/screenshots/image(20261108-190432).png	ec4887b42468081f2e4d33454a27fe4944a44f12aefc3c726dc98fd93a8099cf	279468
alignments/screenshots/image(20261108-190712).png	dceb92d0c61fdc7e090d9b96c2af9ec400df09741691c6826b053a6340d795ab	371765
alignments/screenshots/image(20261108-190725).png	7b7065d7a200256b7bf64e3e3c75697cb246def4e30fb83cfb31da5a561a720d	342180
alignments/screenshots/image(20261108-191124).png	b98f0eef68256f9206c90f18d2676e412c371672e3a5231cdfc78048fbb8f21c	212081
alignments/screenshots/image(20261108-191349).png	f0dcaf39ec67425ce251a3abb1742ea9bd5155bc69503337401dae3b5320f4ce	243699
alignments/screenshots/image(20261108-192511).png	0139d233ae4aec347e8275cc196b063ddd615ff5877094fbd1888af6484781af	483861
alignments/screenshots/screenshot_index.tsv	900a19d35f84fcd8ef8f43698e3e916d89d6e6721e78d219d9c5494edfdd13b6	3457
alignments/snapgene_exports/112A_de_novo_raw.sam	c2abed131128a1626bfd811692e7b1231b9aa8180d08b9e0a4a1e8593c0e0e51	2946
alignments/snapgene_exports/Assembled2.sam	b2590d717a4a71fae882471e7526f7b8cc55bdb52e179b0feb2f8aa9d84c7ecf	2947
alignments/snapgene_exports/Assembled3.sam	bce20c88a4c26100df698065b2b2732a094c0ef025b20aab3d313f4bfe844431	1860
alignments/snapgene_exports/README.txt	c5acafd004604e683a06d5146e56c83d21e7f3a128caa1321bc672bb3d05dd65	994
assemblies/112A_604bp_as_exported.fasta	cb40657a22f443fd46f1c130568898d72fa23ddb1242826b92ea7da6cf3d3642	652
assemblies/112A_604bp_figure2_orientation.fasta	3f02ec6398b6c66cfa1151e934b3ce1d565e0a3e1c24aa3149a8f8aff61e8e50	680
assemblies/112A_605bp_as_exported.fasta	d07a25420c64d3f6314928d50cd0fdbe51b51bed98165767c6d3e97f68833226	653
assemblies/112A_605bp_figure2_orientation.fasta	dc1f8975c4f65e79bca0b070b52a81eebc366fff462f29ed1002649bb53a5894	681
assemblies/112A_607bp_as_exported.fasta	0f17d4bad95d4e81c91b044e7bee2e9c5f35c3f0b34329f8f1afe6a77fb6a7ff	655
assemblies/112A_607bp_figure2_orientation_SnapGene_G520.fasta	8a316f6fdd79ddba9db17395e934aa05445b9b05a05a664e41434f9961b62d1c	676
assemblies/112A_607bp_figure2_orientation_curated_N520.fasta	39cd13d7a0fb10cb0e11d4e7a79fa15d6e7a477d24d7ea518d4ebf30caccb500	681
assemblies/README.txt	6a1d77d2097fc307d33267e20f2b7fedebafb5b6a13d054fb8575a1dc6cf7cb0	3944
assemblies/assembly_map.csv	ec9f1e2af310020704f7b8eed09ad91e8ff9385aefd2e842477025c3f0cd7f58	938
assemblies/four_versions/112A_604bp_CAP3_with_pretrimming.fasta	8c4af40f1f0013a876f61f8c0ef075366805cc83c22bd079bbdcfa43e022512f	680
assemblies/four_versions/112A_605bp_CAP3_without_pretrimming.fasta	6ac4118f91420ddf4b0983eaa6f1ae5e12a17322967142983c45a51699356b21	681
assemblies/four_versions/112A_607bp_SnapGene_G520.fasta	2279efd94019488a8fa8714caa9c3a8a296e7e75bcc75663555876c5e5ace391	676
assemblies/four_versions/112A_607bp_Table1_curated_N520.fasta	d4673ac2235aaf785ff83d58fc89698c85685d4707d5c7db1dbfde04a2c678b1	681
assemblies/native_snapgene_projects/112A_de_novo_raw.dna	af68ba4075c19f797d24f02366aaf9175d611fc34d4ce6b446772f5f038e5811	85145
assemblies/native_snapgene_projects/Assembled2.dna	1496459f33c35902b64e3ce29f9588ca2804584f93d134a75c0a629eba55d40d	85273
assemblies/native_snapgene_projects/Assembled3.dna	3bd80dbca46ff5a61b8ecaf8e3a90f0a2d00d61b307c2acf082af07a762f5772	11257
assemblies/native_snapgene_projects/README.txt	05fe1f974bfb3e21fa840e6bb9104829b39d15f8d9977816656a1072dcbbfdc0	958
assemblies/native_snapgene_projects/native_project_index.tsv	6ca0a48a89e500775776c68e1fe4d396400cffaead59a83f9828e3b6e4a0191d	714
assemblies/original_exports/112A_604bp(1).txt	8998c1cfa12badd862491a6cb812c6aba91821d6851b1008a163675c242c7c52	604
assemblies/original_exports/112A_605bp(1).txt	9148a099d7710c09ad3275396c7db5006ffcf01989b1ecc56c9251b70df94f0e	605
assemblies/original_exports/FASTA_assembled_607bp.txt	e15671fbf619547c3d10df8c127f7b5ac2c36bae48b204545f23724a887bd805	607
assemblies/screenshots/README.txt	af8eadb47b8fb2ad9c257e6c881700fd3b980fc061b310b008000453e224d537	384
assemblies/screenshots/image(20261106-184624).png	fdb0f51306e802c8b1d83b35c6c45d89ac8d26de5c516e033f7a3a61b22e131b	229943
assemblies/screenshots/image(20261106-190616).png	2b00dbdc6491296ddc3925af12c54475172970b21577f3fba3d4411668390dfe	440071
assemblies/screenshots/image(20261106-190634).png	8d855e02deae39138b2d406ebffe89f43931bb3792525ab460a6c5dc033877ae	432636
assemblies/screenshots/image(20261106-190842).png	00e7ad4b5da75cd899e90cfd988070ba961aa0a6232330c945a4634236f5bfe6	300432
assemblies/screenshots/image(20261106-193200).png	c63474570d0717b8d365b7ee9e5385ee94ee47bbe2a1460d0561e37b0d580f1e	638766
assemblies/screenshots/image(20261106-193210).png	5eeedcc91722fd98cf15f79a784245a3480aeb9823e1c83142bb8b998c41b256	992674
assemblies/screenshots/image(20261108-175836).png	15d7e85ea022b21cdc7f3ea86ce82242275924d47a2c462bde7927ce3c8b5714	744691
assemblies/screenshots/image(20261108-175845).png	cb91b333941ca856be21a73f2e8229f71ef015f29410317aa859ea04990a6432	743943
assemblies/screenshots/image(20261108-180017).png	9e680326ab007eeb68737a11bb635237f1cf8ea118534c5529be6d3db5a661cf	843051
assemblies/screenshots/screenshot_index.tsv	9273b3d3cb48828c39892fbbafff2fc8f2ad58663b38f5127957010a4bb8e3b1	1448
assemblies/snapgene_derived_trace_exports/112A_D.scf	8e01bb2edc7e890972299540a8e4a58e8496ab754d830bc181eabcbd26bd3850	130148
assemblies/snapgene_derived_trace_exports/112A_E.scf	b338172f2dce4ae9ca76a134e0f7cb97393fd1eba8a7f95c9ad0954abfb17875	131711
assemblies/snapgene_derived_trace_exports/README.txt	100765781e048770bbf05b3500d634106a2df349e5757a2c41d25ce360065f38	510
blast/README.txt	742d2f20cfb31cf09e66a4632cd5f7e573967428de58eed9f6d28adf3c821e95	1665
blast/current_export_index.tsv	f64cfd4165bc79562c56c5c882028d1886b6bb9cdae5300e7b1722c7e74ea795	2265
blast/exports/core_nt_35bp_2026-11-10/README.txt	90b346c48bce1b4224a0e96166445d1d16ef6378c0df08c7705c853942bbdf51	624
blast/exports/core_nt_35bp_2026-11-10/core_nt_35bp_alignment.asn	a44ef76f97c6fc86f5f73fb5a68e36f9e447855d5f1749ab5510a8498980a079	172786
blast/exports/core_nt_35bp_2026-11-10/core_nt_35bp_alignment.txt	ebb6dfef706a4583cd20e0d96e309d939e6fb43a579d9841c877425e03404245	57072
blast/exports/core_nt_35bp_2026-11-10/core_nt_35bp_alignment.xml	7ed3ae7a0505c652de932e1b0b1654339ac9bd85cc9f3bc02f3a6dc63c33345e	107218
blast/exports/core_nt_35bp_2026-11-10/core_nt_35bp_hit_table.csv	7fc580836693add39920ee9049dff7f15cf73a09324769e206de18f39ac8d46e	8787
blast/exports/core_nt_607bp_2026-11-10/README.txt	ceb9ad81a83841c41a893316a45615e46de0d45adbc2b897bc6fa0de79e80f33	638
blast/exports/core_nt_607bp_2026-11-10/core_nt_607bp_alignment.asn	e0a77e171fb40ad26fd1735e7be5ea19eb92313e3ac84a9966f1bc8b66209dae	139646
blast/exports/core_nt_607bp_2026-11-10/core_nt_607bp_alignment.txt	c19a221461111bc4ef7d942faa75f2b304deefa0271bc5c5dee6a2da56e6617b	98472
blast/exports/core_nt_607bp_2026-11-10/core_nt_607bp_alignment.xml	3faf3d50aa89365dd075585cc9d91f0b59d41285eca496c357fa4b392ac6f79e	162473
blast/exports/core_nt_607bp_2026-11-10/core_nt_607bp_hit_table.csv	c046b6535a616aa8dc4e8c7b8a496471d98f8240fce32424c632a4d394e251bb	11181
blast/exports/core_nt_93bp_2026-11-10/README.txt	da0dfef65a928deb8c7d44b904cced39536f95480565a29f8eb00e8d22319984	729
blast/exports/core_nt_93bp_2026-11-10/core_nt_93bp_alignment.asn	44dee8db439d8d533b2e15d2c52a763c0283cba3ad907cb7cce3c5a32ad22346	187957
blast/exports/core_nt_93bp_2026-11-10/core_nt_93bp_alignment.txt	4953604c76eba17eeaec00e73cbf8ee686feabac300b621a4d57a7ef882e82ea	65608
blast/exports/core_nt_93bp_2026-11-10/core_nt_93bp_alignment.xml	23ff6e97b01f46b1ef14538a6527e57af3582da9adc58339b07e9d0c13d65141	121296
blast/exports/core_nt_93bp_2026-11-10/core_nt_93bp_hit_table.csv	61208609640ef5b9e84bcb9505df6814284291837eb099bc51632d334e78aee8	10183
blast/hit_tables/core_nt_35bp_saved_descriptions.txt	106972b97569c79930bca8829b4367a4b18da4eb35eb2e12d52078163ce8260c	15872
blast/hit_tables/core_nt_607bp_saved_descriptions.txt	ed918512bdd01deffe9cc9b73dd7a6057cb04833a8be9fd5381870fe89e3cec0	15769
blast/queries/query_35bp_positions_222-256.fasta	ceec0b58da390ebc4abaeb43b4c1b1d4eb979737e3e138c6f9d928fe80b8dfd8	66
blast/queries/query_604bp_mouse_genomic_transcript_as_exported.fasta	e771048ad82c984fa3f5ec240116f6285e2b7664650a7dc4499522e5846e2e53	665
blast/queries/query_607bp_G520.fasta	50b51735ed663d62906a84849073038d9b3f633510fecb88e3c10c6bcd58f0c3	636
blast/queries/query_93bp_positions_222-314.fasta	b1d5282902b665a8b5ab2aa5acc02d1bbd1d68e3b4f23c18f3714ffa73687d4c	125
blast/queries/query_P1_57bp_positions_188-244.fasta	83df59e660c3ad3bcc0d0806125339b4e850305c2d5f2f09d04cc22f9cde4c5d	91
blast/queries/query_pBluescript_45bp_positions_270-314.fasta	ff1db45e058817f201dc0b14c8e848a19ad4f3f0cc52f0cb186da1fed10ca8e4	88
blast/queries/query_pMAMneoBlue_58bp_positions_257-314.fasta	3e5e22834bfcc1e47a11f6cfab455add36aff767a66e17d0994a96aaf0a678fc	101
blast/queries/query_pRAY1_70bp_positions_188-257.fasta	b5eccd1f1a8e9a121ac9f657746d5814446850ddbb2b2cfd3c28c931e5d0f2cb	108
blast/screenshots/image(20261106-185051).png	cf0b75a26849d1c38769896f393a00946c335265a9797d2d4a2c3ba2ef5d5e83	321205
blast/screenshots/image(20261106-185217).png	2ced0bf29db179feb1175c24ff1372e2b9437a23bba3a66a81268d192d7a13a4	49990
blast/screenshots/image(20261106-185417).png	49e3ebbd71a1a465c142f3cb5abae97bac5fab0fa576074495cd7aec8b538fa8	415430
blast/screenshots/image(20261106-185957).png	269a9a6701d82523bec055e27e9f604c4ed2bb70a7c5506a8152bd499401d7a4	83704
blast/screenshots/image(20261106-190030).png	9eefc38881134b78acccfe0eee4077a3b0e6a18a84c0e92ad1dd26fbf31f2bf7	519931
blast/screenshots/image(20261108-182339).png	ac3a78af49853c771264056642748f36a399ad2df7ab2df451258ff91abc6326	756779
blast/screenshots/image(20261108-182348).png	b8e506c1d2d2f6093f4e1059e9ebf6f896f461a5d4074704207a3d979a00fbc3	573579
blast/screenshots/image(20261108-182630).png	ea3290c4dcf2093d566d60c5f8eda1bef1deaf350afa5f3e427023f25540bb27	1368003
blast/screenshots/image(20261108-182653).png	80c9397583b1f222527794b7bc752ad256f5fd87a08f828ad39f3c62cd36f191	1566238
blast/screenshots/image(20261108-182745).png	13081633d478af900752a6e505c3fcad59fb23bc7ecf13db8bb662d48c4e5f8e	1806184
blast/screenshots/image(20261108-182751).png	8354c85e1d4e996cf7447cfeb83224325bb30f98afdf84d2e2c21180afe9453f	1663501
blast/screenshots/image(20261108-182814).png	75cc2964d3cb927f79a90fd8dedf703d0def7752e6645930d2f09db34c2d7c5b	362527
blast/screenshots/image(20261108-182821).png	67b0ad79f5436226196a2815103400c1d2f45950f8dd77318c7828b6451b5a5a	206600
blast/screenshots/image(20261108-184119).png	a377e25476a6650a3a618c6a6a7aaa3bbf81f586c843f811de9cd630f3dbe0cf	210352
blast/screenshots/image(20261108-184243).png	04faaa3b60d57cd3b72224f19ffcbde5bb916ebe41fc89e6212afe1eff935bd4	778905
blast/screenshots/image(20261108-184252).png	6acaf1e06f7fe0569ff5f327e633a0763eb0bc68615846d89195724027976328	606611
blast/screenshots/image(20261108-185027).png	dc2ebc3df92462d07b4908cb7d9775d0e5a03b68c041974ccbead17e60b82b36	755120
blast/screenshots/image(20261108-185038).png	34b9355c4b44f38ecef237d5ac17b8936f2e78700d0bae0de475a9cdf037e233	591234
blast/screenshots/image(20261108-185518).png	c1461e5653e410e7f2ce0b7a5c4408846303befeaf99d7f7de48fbac5251d189	366733
blast/screenshots/image(20261108-185524).png	769ed88d0a72d53f53ce860543ce5acfe3e0aa5e7467afc981a3c571e0e2fb2b	232827
blast/screenshots/image(20261108-185748).png	d3922866b48636127217cacf443b44160411f5f36a81c4cb6f13a40a3fdcebba	201411
blast/screenshots/image(20261108-190129).png	6385894dd3c53005d1f857336758e5ca22f2156e8ca8af25790a5b1f65e8733f	336756
blast/screenshots/image(20261108-190137).png	fdda2b3e30eaa1304619731eb3d375298a4e00e6d1054944ea7cd43f714d6948	350444
blast/screenshots/image(20261108-190432).png	ec4887b42468081f2e4d33454a27fe4944a44f12aefc3c726dc98fd93a8099cf	279468
blast/screenshots/image(20261108-190712).png	dceb92d0c61fdc7e090d9b96c2af9ec400df09741691c6826b053a6340d795ab	371765
blast/screenshots/image(20261108-190725).png	7b7065d7a200256b7bf64e3e3c75697cb246def4e30fb83cfb31da5a561a720d	342180
blast/screenshots/image(20261108-191124).png	b98f0eef68256f9206c90f18d2676e412c371672e3a5231cdfc78048fbb8f21c	212081
blast/screenshots/image(20261108-191349).png	f0dcaf39ec67425ce251a3abb1742ea9bd5155bc69503337401dae3b5320f4ce	243699
blast/screenshots/image(20261108-191952).png	fcf9dbf74ed5cad865b6bb83770b5ab4eb0bda766ab9ff6079248417db8787b3	323256
blast/screenshots/image(20261108-192019).png	4b2900244e8e33e2ae5246e5497e78607431f0b3b40c6293d097295b10462aa7	255599
blast/screenshots/image(20261108-192226).png	dc367f8acf351487dcce6c28e8785b9e11c241123a8c43f2eefea3fca9cc7ac7	89967
blast/screenshots/image(20261108-192234).png	25161fd9f8baf7dc8afe1ef4f9fee33f061809fa52c97e7f57e03342264646e0	58265
blast/screenshots/image(20261108-192511).png	0139d233ae4aec347e8275cc196b063ddd615ff5877094fbd1888af6484781af	483861
blast/screenshots/screenshot_index.tsv	e855b49b88a03edc6cb877fa849b3ddb7a9832ff28101256377946692291d455	9134
blast/search_index.tsv	e2be7e3e6f59376d2436f40e193d3a82a7c54464e74f711d3d5394667b71940d	1922
outputs/AB1_instrument_metadata.csv	07b6ae7ff36582fb5ca327ea94472c9063fc46b42884c5218d7506b271d2b1ba	864
outputs/CAP3_settings_from_GUI.tsv	5f521ae068241be4ed9e345fd5772d2417bafa09f09024f73de435c99227e40e	2031
outputs/README.txt	4938f0435be837294f86dd900be85b75138a7093fc7cb6ebd21989db93db4d5f	961
outputs/image(20261108-175836).png	15d7e85ea022b21cdc7f3ea86ce82242275924d47a2c462bde7927ce3c8b5714	744691
outputs/image(20261108-175845).png	cb91b333941ca856be21a73f2e8229f71ef015f29410317aa859ea04990a6432	743943
outputs/image(20261108-180017).png	9e680326ab007eeb68737a11bb635237f1cf8ea118534c5529be6d3db5a661cf	843051
outputs/quality_evidence.tsv	1456c5f68a05621302351792a3dcfae1ebda5537b9d338883b1874a966ee66fa	458
outputs/regions_607bp.tsv	06e8904761c7ac2bae2f7f0f2c3cd63a558858268f2f90957af11034a9c0529f	812
outputs/reproducibility_index.tsv	74a7da520d754e56a6b88d588ff76cb9c5dbe60031140806184afe72e6cafd47	1778
outputs/sequence_comparison.tsv	6d7f5339c32b6e926a6239120277ac36c10051784c52b5882373c0fbc56fa3bd	341
outputs/software_and_trimming.txt	cbf2c6304322fceb3b5b03808f775a9ccb73d7e1f2f4d51fc8dddcabaf3476bf	1084
raw/112A_D.ab1	acabdaf4fb173d6610b0d4fb6f43c7285b9f857c3575cb3542f8bceab70d21b0	292965
raw/112A_D.fasta	2c83e017f3cb2c2be407ce397dafa6cdec584100351dbbe0650d36603aa4a731	551
raw/112A_E.ab1	c80a86bd7c59241a668499c5f02381d2166fc058074e4599aea2c81db1c34498	294643
raw/112A_E.fasta	38923d4bf77df44d9e70e96c398286fd22b1b48a8706eb96a45c5f1ed9a2d352	548
raw/112B_D.ab1	0d7cfc0566a3345b185530190aa6506d900fba2e8ed509c7248869f715ec1ace	271409
raw/112B_D.fasta	41bed10e5c0e8b4be9062110ffcc1edf52178abc728fb86a868aabdf072b991c	13
raw/112B_E.ab1	abc0097876bf314d4d2f016cdc1a21e968f46e192d89ea9d9397b308afdd7667	300806
raw/112B_E.fasta	7cb14e6a592eb16712e3ece791007613d2c0ae6ff03ed75c9065e6c77ead45a4	13
raw/71_D.ab1	34c828af6323ba8ac31e7e107d2415843c0f96929da7d71f43662d51fb31f353	298989
raw/71_D.fasta	92449cdfe888faa8dacec6a164ad3b6d55e24e71fcd987bd4e3133216fb49784	11
raw/71_E.ab1	630b64457274c3bb4dbef15982a27b7a089afd4e2c656df8cb6b9fb0adae14f9	294267
raw/71_E.fasta	086194e456dd8d2f2c180b426478c12a4e7d842d0cbaef321c5b13e2faba7f6f	11
raw/72_D.ab1	7ea1f6a794872eb11f722925f1a0ef83a2a8cd4af2a7a8ded56d69de4c24a24b	300312
raw/72_D.fasta	fdc7f7d396612ff828b5e5a9e7a7302e49572fd77cf5b9e0f15f53c92d4e6024	11
raw/72_E.ab1	bb1d2c6ce013dc101b7e19b0fe14d280c83c07229897c35ffc6eea731b36367c	302061
raw/72_E.fasta	c40210702396c8fb6d3b8a6de17aa69b43448ad62f646a6e4e344ba721d43652	11
raw/74_D.ab1	e64214f43dabc132e036bf5ca7076b705635860cb1ab6d1137c0e9228772c002	302094
raw/74_D.fasta	8b52fc7e4236917bb72836440981d0ac3d7cebd8c7b3f412e6c37bba65012ea5	11
raw/74_E.ab1	4df44d09ecf1762466435000c1688c261d6c739d0d22ba6e2ccf3d5342ae18b1	297589
raw/74_E.fasta	57f655b094d54909ea1c8dc08d8b86adf87c390d8f9f5352d0a7a0d076cc295d	11
raw/README.txt	e1bd6f61f206b7d21355ff50b8260a25df6a574f22590cec35a84ca2076ffb66	742
read_map.csv	537fb3c60337c62cc3d4219ba2cfeee4c4168327cb5905b947056c4f5f5288b3	3904
read_map_evidence/README.txt	fb45a36e8588b5b6293494979a3bdc4036d6d6ea1ba5be5053592ae0b7f06eb8	890
read_map_evidence/image(20261108-173722).png	58065806d8e512e65056a6b75c6eeef5e92ae9e77214df11984dd1ed93b2617f	381463
reference/NCBI_retrieval_instructions.tsv	af270f1fa273f5fc219af58b334ebfaf46aa1e03fef3ccf7f489ecb580c75fd9	3138
reference/README.txt	463d292b9ed5c7c19c62cb9fe02c36e1af617fd814efabe0627dc7b57f517e73	1310
reference/download_manifest.tsv	9dc6ce1e6127b41a759e3d4fc3321dd0f2c036a584735fd0eda809e1103c37c5	7355
reference/reference_index.tsv	51438c065704ca1566fbf8cbec6b100c82d085bfd11ba9882037b9ced0419702	1516
reference/screenshots/image(20261106-190030).png	9eefc38881134b78acccfe0eee4077a3b0e6a18a84c0e92ad1dd26fbf31f2bf7	519931
reference/screenshots/image(20261108-190432).png	ec4887b42468081f2e4d33454a27fe4944a44f12aefc3c726dc98fd93a8099cf	279468
reference/screenshots/image(20261108-190712).png	dceb92d0c61fdc7e090d9b96c2af9ec400df09741691c6826b053a6340d795ab	371765
reference/screenshots/image(20261108-191124).png	b98f0eef68256f9206c90f18d2676e412c371672e3a5231cdfc78048fbb8f21c	212081
reference/screenshots/image(20261108-191349).png	f0dcaf39ec67425ce251a3abb1742ea9bd5155bc69503337401dae3b5320f4ce	243699
reference/screenshots/image(20261108-192511).png	0139d233ae4aec347e8275cc196b063ddd615ff5877094fbd1888af6484781af	483861
reference/screenshots/image(20261110-135433).png	4ea23b4988db2cbc2927b01d7264519d4892750655e4f73745b20ba800342887	541577
reference/screenshots/image(20261110-135537).png	6a41d97c7cada0c7332a553f1860c61909b71247ded32faf9303551e0fa25e65	469630
reference/screenshots/image(20261110-135549).png	0fcce94aadc770c46e9f598d4b709e3cd0e3e74ac02fb7a169478b7d9364c83c	319271
reference/screenshots/screenshot_index.tsv	e80dc8070409289cf317bb31af3c43ab19ec6bd83393e2b71574dcd734b5e871	1607
reference/sequences/AF234172.1_P1_complete_genome.fasta	7a7f1453651ca20962676c3ba85fce51b3bc9b76dd8bed2f5a675ab2837a1a7c	96232
reference/sequences/AF234172.1_P1_complete_genome.gb	1b1df6c94f5b1d53f279776b61f062d0cd321a8c825c12ac7cbca149914399fe	329062
reference/sequences/NC_000068.7_131935977-131936163_plus.fasta	c6bea47bbe908b42ac87eb88dfce928b38149c14ad93b9c0baf62c3ab9638b0c	286
reference/sequences/NC_000068.7_131935977-131936163_plus.gb	c97a9357b0fe2f1a56f74ed95383da0dc81b299c90669420ae1a7ed042a20d82	4978
reference/sequences/NC_000068.7_131953697-131953989_plus.fasta	185a7fa8ffba3604bbfba0eeb366d8d62442447ecd335033494f934c671404d3	394
reference/sequences/NC_000068.7_131953697-131953989_plus.gb	e0cc4bfaa9f353c8d80236d1d4dbec81ea35f6c600182527b00ab488a5e33111	6065
reference/sequences/NC_000068.8_131777897-131778083_plus.fasta	4efc5efec56dfe31736ad4c3e866b2a132b5e666b9f3cf21e6e29699453a6320	274
reference/sequences/NC_000068.8_131777897-131778083_plus.gb	ea613882f015ae19b17c31186da9504e6712dd72505e1d4aed2a741d943f2934	4955
reference/sequences/NC_000068.8_131795617-131795909_plus.fasta	55ea43a73908b39203fa60f40d5cb3c8991b752700e51c8df7ddb09fd791660e	382
reference/sequences/NC_000068.8_131795617-131795909_plus.gb	227e246f627c699179e8e9cc78617ed66d03c89c4aba343fd234372c7ffc67d7	6042
reference/sequences/OW971721.1_128810664-128810850_plus.fasta	6c16fe1b26e396f1aaa7dcb495f58f7310eb3305cb5399b71fd4e75f9c23f1db	267
reference/sequences/OW971721.1_128810664-128810850_plus.gb	5be2449a59dc8fd5a1bd6d7f7cd6bc6c5fa363d19eff781bcbe8fb2cd27ba577	1258
reference/sequences/OW971721.1_128828382-128828674_plus.fasta	8391245d38482ec5018f1452490b07191a1416049ab5587d74bce23595fb7e0e	375
reference/sequences/OW971721.1_128828382-128828674_plus.gb	7f329ee2f4edf089e8d3f845edff6f01567adc6f005d12fcdd7edbe9d7caf96a	1385
reference/sequences/U02430.1_pMAMneoBlue_complete.fasta	b34b31ef5eff2cc0af846568771bd874df56d07fddfdf4545c56ccfc39a7c33d	8654
reference/sequences/U02430.1_pMAMneoBlue_complete.gb	580b8bedec747216e015c25fe45f34fd7b28511a96ec2889ba5998f131efb0d1	12000
reference/sequences/U29187.1_mouse_Prnp_Prnd_complete.fasta	311b22aed7243559b9c06b9bb1e1cfcf1b2b2c142667e473bd5beb3c80e835a6	40440
reference/sequences/U29187.1_mouse_Prnp_Prnd_complete.gb	ce16885f5d2ed52a79ab5aaf7657d00bfe4c0b488f9a9458f6ffb36cb2b4b1b9	59762
reference/sequences/U63018.1_pRAY-1_complete.fasta	54d36d330ff966d811670121b10de07c65109eeacd3769539bacde797d2c0f7c	5352
reference/sequences/U63018.1_pRAY-1_complete.gb	7a783dd567d74423d31e8598a115350dc558c182e87944c6a7bf1a39542d30d5	10839
reference/sequences/X52328.1_pBluescript_II_SK_plus.fasta	b22dc1a73d6d9c4f8c728aa9d696a14e4d2dd68f86119230e6ec80c68ee4f9ef	3083
reference/sequences/X52328.1_pBluescript_II_SK_plus.gb	fccd26bcb578b25f4cb071728eba4e20f8f032bcf236085bb0005a25f51812f7	5150
scripts/README.txt	33a45030c87de14f5b6c30b7cf663da3b4521e3aca1c68587d3ab67ade15a85f	887
