## Supplementary Data 1. Source data, reference sequences, analysis scripts and outputs for "Sequencing of the *Prnp–Prnd* deletion junction in *Prn*^-/-^ mouse tissues after formaldehyde fixation and >22 years at room temperature": read_map.csv

trace_filename	original_fasta_filename	specimen_AG_number	submitted_sample	band_label	primer_label_as_submitted	primer_sequence_5to3	read_orientation_vs_Figure3	sequencing_date_AB1	AB1_run_start_time	Microsynth_order_number	Microsynth_order_datetime	Microsynth_sample_ID	AB1_sample_name	AB1_base_calls	original_FASTA_bases	read_status	primer_label_interchange_assessment
71_E.ab1	71_E.fasta	AG-27371	71	not documented	E	TGAGTCTTGGAGGGATCAGGAGG	not determinable (failed read)	2025-11-25	03:52:46 (timezone not documented)	4582915	2025-11-24 13:17 (timezone not documented)	98598937	71_E	5	5	failed read (5 N calls; no interpretable sequence)	not assessable (failed read)
71_D.ab1	71_D.fasta	AG-27371	71	not documented	D	TGCAGGTGACTTTCTGCATTCTGG	not determinable (failed read)	2025-11-25	03:52:46 (timezone not documented)	4582915	2025-11-24 13:17 (timezone not documented)	98598938	71_D	5	5	failed read (5 N calls; no interpretable sequence)	not assessable (failed read)
72_E.ab1	72_E.fasta	AG-27372	72	not documented	E	TGAGTCTTGGAGGGATCAGGAGG	not determinable (failed read)	2025-11-25	03:52:46 (timezone not documented)	4582915	2025-11-24 13:17 (timezone not documented)	98598939	72_E	5	5	failed read (5 N calls; no interpretable sequence)	not assessable (failed read)
72_D.ab1	72_D.fasta	AG-27372	72	not documented	D	TGCAGGTGACTTTCTGCATTCTGG	not determinable (failed read)	2025-11-25	03:52:46 (timezone not documented)	4582915	2025-11-24 13:17 (timezone not documented)	98598940	72_D	5	5	failed read (5 N calls; no interpretable sequence)	not assessable (failed read)
74_E.ab1	74_E.fasta	AG-27374	74	not documented	E	TGAGTCTTGGAGGGATCAGGAGG	not determinable (failed read)	2025-11-25	03:52:46 (timezone not documented)	4582915	2025-11-24 13:17 (timezone not documented)	98598941	74_E	5	5	failed read (5 N calls; no interpretable sequence)	not assessable (failed read)
74_D.ab1	74_D.fasta	AG-27374	74	not documented	D	TGCAGGTGACTTTCTGCATTCTGG	not determinable (failed read)	2025-11-25	03:52:46 (timezone not documented)	4582915	2025-11-24 13:17 (timezone not documented)	98598942	74_D	5	5	failed read (5 N calls; no interpretable sequence)	not assessable (failed read)
112A_E.ab1	112A_E.fasta	AG-28112	112A	upper band from submitted sample 112 (112A)	E	TGAGTCTTGGAGGGATCAGGAGG	plus (as sequenced)	2025-11-25	03:52:46 (timezone not documented)	4582915	2025-11-24 13:17 (timezone not documented)	98598943	112A_E	604	540	usable read	Apparent interchange: file E is consistent with priming by D; not directly confirmed
112A_D.ab1	112A_D.fasta	AG-28112	112A	upper band from submitted sample 112 (112A)	D	TGCAGGTGACTTTCTGCATTCTGG	reverse complement required	2025-11-25	03:52:46 (timezone not documented)	4582915	2025-11-24 13:17 (timezone not documented)	98598944	112A_D	598	543	usable read	Apparent interchange: file D is consistent with priming by E; not directly confirmed
112B_E.ab1	112B_E.fasta		112B	not established; do not infer a lower-band identity	E	TGAGTCTTGGAGGGATCAGGAGG	not determinable (failed read)	2025-11-25	03:52:46 (timezone not documented)	4582915	2025-11-24 13:17 (timezone not documented)	98598945	112B_E	5	5	failed read (5 N calls; no interpretable sequence)	not assessable (failed read)
112B_D.ab1	112B_D.fasta		112B	not established; do not infer a lower-band identity	D	TGCAGGTGACTTTCTGCATTCTGG	not determinable (failed read)	2025-11-25	03:52:46 (timezone not documented)	4582915	2025-11-24 13:17 (timezone not documented)	98598946	112B_D	5	5	failed read (5 N calls; no interpretable sequence)	not assessable (failed read)
